# Mitochondrial coenzyme Q redox balance restrains dopaminergic neuron activity to promote early-life sleep in *Drosophila*

**DOI:** 10.64898/2026.02.22.707308

**Authors:** Jeffrey B. Rosa, Hayle H. Kim, Jianing Yang, Jenny Luong, Rishith Ramamurthy, Peyton Yee, Allen Yan, Anyara Rodriguez, Joseph A. Baur, Marni J. Falk, Eiko Nakamaru-Ogiso, Matthew S. Kayser

## Abstract

Sleep is especially abundant during early life, yet the cellular mechanisms that maintain elevated juvenile sleep drive remain poorly understood. To identify cell-intrinsic regulators of juvenile sleep, we profiled gene expression in *Drosophila* dopaminergic neurons (DANs) at different ages and performed a targeted RNAi screen of genes with enriched juvenile expression. We found that the magnitude of mitochondrial complex I (MCI) disruption produced strikingly distinct physiological outcomes. Severe MCI loss-of-function caused profound mitochondrial dysfunction, reduced dopaminergic activity, and locomotor impairment. In contrast, partial MCI inhibition left overall mitochondrial function intact but instead reduced sleep, with disproportionately strong effects on juvenile sleep fragmentation and depth, consistent with a gain of dopaminergic signaling. Multiple genetic manipulations that deplete the reduced coenzyme Q pool (CoQH₂) converged on a phenotype of increased dopaminergic activity and wakefulness, indicating that coenzyme Q redox balance itself regulates dopaminergic output. These findings support a model in which CoQH_2_-driven reverse electron transfer (RET) at MCI restrains dopaminergic arousal. By dissociating mitochondrial redox signaling from catastrophic mitochondrial failure, our work identifies a physiological role for coenzyme Q-dependent signaling in the regulation of neural activity and behavioral state. More broadly, these findings suggest that sleep phenotypes may serve as sensitive indicators of emerging mitochondrial dysfunction and reveal a potential link between the regulation of early-life sleep and later dopaminergic vulnerability.
