## Supplementary Table 1 for "Mitochondrial coenzyme Q redox balance restrains dopaminergic neuron activity to promote early-life sleep in *Drosophila*"

### Sheet: Primers_Rosa et al
qPCR primers
Target	Forward primer sequence (5' to 3')	Reverse primer sequence (5' to 3')
act5C	TTGTCTGGGCAAGAGGATCAG	ACCACTCGCACTTGCACTTTC
nrv3	GCGCATCCATAAGCTTCTACG	GCTTGAACGTTGCTCAGTCT
GAPDH2	CGTTCATGCCACCACCGCTA	CCACGTCCATCACGCCACAA
ATP⍺	CCCTGACCTCCAACATTCCC	CACCATGTCAGTGCCCAGAT
NDUFS2	TGTCGAAAAGTCGGTGCGTA	CACGCATAACGGTCTCTCCA
NDUFV1	CAGTTGTCCCGAAAATGGCTG	CGGCAAAGTCGCAACAATCT
NDUFB10	CTCTTCCGCTTACGCCAGG	TCCACAATGCTCTCACGGAA
NDUFAF4	GAGCGCACCTTGGAATTGGA	CGTCTTTCAATCGTCCGTCC
SDHAF4	TGCAATCCGTGACCAGACAA	ACTCGTCGATAGATAGCTCACTTG
Transgenic guide RNA construction
Name	Forward primer sequence (5' to 3')	Reverse primer sequence (5' to 3')
PCR1_NDUFV1	GCGGCCCGGGTTCGATTCCCGGCCGATGCAGTCATGTCGTCCATAGAGGTGTTTTAGAGCTAGAAATAGCAAG	CCACGTCCGCGCAGGCCGGATGCACCAGCCGGGAATCGAACCC
PCR2_NDUFV1	TCCGGCCTGCGCGGACGTGGGTTTTAGAGCTAGAAATAGCAAG	ATTTTAACTTGCTATTTCTAGCTCTAAAACGGAGATGGACGCCCCAAGTATGCACCAGCCGGGAATCGAACCC
PCR1_NDUFB10	GCGGCCCGGGTTCGATTCCCGGCCGATGCAGGACCCATAACTTGGTTCCGGTTTTAGAGCTAGAAATAGCAAG	CGTAGAGGGTGCAGTCCTCGTGCACCAGCCGGGAATCGAACCC
PCR2_NDUFB10	CGAGGACTGCACCCTCTACGGTTTTAGAGCTAGAAATAGCAAG	ATTTTAACTTGCTATTTCTAGCTCTAAAACGAAAATGCCGGAACCGCGCATGCACCAGCCGGGAATCGAACCC
PCR1_NDUFS2	GCGGCCCGGGTTCGATTCCCGGCCGATGCAATGAGAAGAACGTTGATTCCGTTTTAGAGCTAGAAATAGCAAG	GTCGCGTCTCCTGAGAACTATGCACCAGCCGGGAATCGAACCC
PCR2_NDUFS2	TAGTTCTCAGGAGACGCGACGTTTTAGAGCTAGAAATAGCAAG	ATTTTAACTTGCTATTTCTAGCTCTAAAACCGTCTGGATACATCACCGGGTGCACCAGCCGGGAATCGAACCC
colony PCR/seq	ACGTTTTATAACTTATGCCCCTAAG	GCACAATTGTCTAGAATGCATAC
LexAop2:IVS:TdTomato-2A-GCamP6s reporter
Name	Primer sequence (5' to 3')
PspXI TdTdomato F	TGACTAGCTCGAGCAAAATGGTGAG
XbaI GCamP6s R	TGACTGTCTAGATCACTTCGCTGTCATCATTTG
TdTomato seq F1	CAACTGCCCGGCTACTACTA
Tdtomato seq R2	GTGTAGTCCTCGTTGTGGGA
gcamp seq F1	CACATGAAGCAGCACGACTT
gcamp seq R2	GTCTTGTAGTTGCCGTCGTC
Genomic PCR and mutant allele sequencing
Name	Primer sequence (5' to 3')
NDUFB10 seq F	GTGCAACAGCGTTGAAAACAATA
NDUFB10 seq R	TGACGACGCTCCCAGATCA
NDUFV1 seq F	TGCCATTGCCATAAGCTCCC
NDUFV1 seq R	GTTGCATGTTGGAAGCCTCG
